# The guide RNA sequence dictates the slicing kinetics and conformational dynamics of the Argonaute silencing complex

**DOI:** 10.1101/2023.10.15.562437

**Authors:** Peter Y. Wang, David P. Bartel

**Affiliations:** Whitehead Institute for Biomedical Research, 455 Main Street, Cambridge, MA, 02142, USA; Howard Hughes Medical Institute, Cambridge, MA, 02142, USA; Department of Biology, Massachusetts Institute of Technology, Cambridge, MA, 02139, USA

**Keywords:** RNAi, Argonaute, AGO2, RISC, slicing, microRNA, siRNA, kinetic analysis, RNA–protein interactions

## Abstract

**SUMMARY:** The RNA-induced silencing complex (RISC), which powers RNA interference (RNAi), consists of a guide RNA and an Argonaute protein that slices target RNAs complementary to the guide. We find that for different guide-RNA sequences, slicing rates of perfectly complementary, bound targets can be surprisingly different (>250-fold range), and that faster slicing confers better knockdown in cells. Nucleotide sequence identities at guide-RNA positions 7, 10, and 17 underlie much of this variation in slicing rates. Analysis of one of these determinants implicates a structural distortion at guide nucleotides 6–7 in promoting slicing. Moreover, slicing directed by different guide sequences has an unanticipated, 600-fold range in 3′-mismatch tolerance, attributable to guides with weak (AU-rich) central pairing requiring extensive 3′ complementarity (pairing beyond position 16) to more fully populate the slicing-competent conformation. Together, our analyses identify sequence determinants of RISC activity and provide biochemical and conformational rationale for their action.

**HIGHLIGHTS:**

- Sequence of guide RNA can alter slicing rate of fully paired substrate by 250-fold
- Sequences that cause more rapid slicing direct more efficient RNAi in cells
- Strong central pairing imparts tolerance for mismatches to the guide 3′ region
- This tolerance is attributable to more fully populating the slicing conformation
