## Supplementary material for "The guide RNA sequence dictates the slicing kinetics and conformational dynamics of the Argonaute silencing complex": Table S1

### Sheet: TableS1_ktable
reaction.ID	kon	kon.lowerCI	kon.upperCI	kon.p.log10	kslice	kslice.lowerCI	kslice.upperCI	kslice.p.log10	tau_slice	kph2	kph2.lowerCI	kph2.upperCI	kph2.p.log10	Fa	Fa.lowerCI	Fa.upperCI	Fa.p.log10	sampleN	koffP	koffP.lowerCI	koffP.upperCI	koffP.p.log10	Qdevia	Qdevia.lowerCI	Qdevia.upperCI	Qdevia.p.log10	Fmax	Fmax.lowerCI	Fmax.upperCI	Fmax.p.log10	sampleN.MTO
	(nM−1 min−1)	(nM−1 min−1)	(nM−1 min−1)	--	(min−1)	(min−1)	(min−1)	--	(min)	(min−1)	(min−1)	(min−1)	--	--	--	--	--	--	(min−1)	(min−1)	(min−1)	--	--	--	--	--	--	--	--	--	--
let-7a	60	NA	NA	NA	2.93136	2.73645	3.14017	-49.9381	0.341138	0.00824501	1.02e-05	6.66091	-1.90201	0.906876	0.882452	0.9313	-46.7711	47	NA	NA	NA	NA	NA	NA	NA	NA	NA	NA	NA	NA	NA
let-7a, 16-bp	1.55271	1.11683	2.1587	-14.6596	1.90456	1.45074	2.50035	-15.7806	0.525055	0.0506454	0.00481652	0.532533	-5.04035	0.89226	0.825274	0.959245	-16.1989	24	NA	NA	NA	NA	NA	NA	NA	NA	NA	NA	NA	NA	NA
let-7a, SM prep.	60	NA	NA	NA	3.12465	2.94548	3.31472	-3.98325	0.320036	0.0176425	0.00486035	0.0640399	-2.18848	0.862405	0.843199	0.88161	-3.88917	5	NA	NA	NA	NA	NA	NA	NA	NA	NA	NA	NA	NA	NA
let-7a.M1 (A10U, G11C)	60	NA	NA	NA	1.33118	1.19132	1.48747	-31.7752	0.751213	0.00793087	0	Inf	-0.884586	0.900539	0.844318	0.95676	-22.6421	31	NA	NA	NA	NA	NA	NA	NA	NA	NA	NA	NA	NA	NA
lsy-6	60	NA	NA	NA	6.01635	5.44719	6.64496	-27.7567	0.166214	0.0150378	0	Inf	-0.954912	0.909618	0.881378	0.937858	-31.8798	32	14.5988	8.71099	24.4661	-5.50965	1.24772	1.01151	1.48394	-5.57204	0.950579	0.934366	0.966791	-14.838	12
lsy-6, 16-bp	8.75539	3.99057	19.2095	-3.96362	0.42321	0.346932	0.516258	-21.5573	2.36289	0.015389	0.00239306	0.0989614	-7.51288	0.849048	0.760122	0.937974	-13.4171	24	NA	NA	NA	NA	NA	NA	NA	NA	NA	NA	NA	NA	NA
lsy-6, S387A	46.6682	31.1379	69.9444	-0.623954	5.16771	4.35407	6.13341	-16.8068	0.193509	0.154619	0.100151	0.238711	-16.4529	0.767202	0.729309	0.805094	-19.7683	24	15.3385	7.94331	29.6185	-4.71205	1.65735	1.31046	2.00424	-5.21015	0.947819	0.928922	0.966715	-14.2281	12
lsy-6, S387D	60	NA	NA	NA	4.10493	3.56312	4.72912	-19.9134	0.24361	0.0724666	0.0318903	0.164671	-12.5346	0.820315	0.781163	0.859467	-20.8182	24	29.7511	10.3997	85.1106	-3.86464	1.92523	1.56315	2.28732	-5.59601	0.946389	0.929914	0.962864	-14.7579	12
lsy-6, SM prep.	60	NA	NA	NA	10.5316	8.01329	13.8414	-7.50552	0.0949521	0.199972	0.107999	0.37027	-9.36392	0.844377	0.809215	0.879538	-14.2574	15	NA	NA	NA	NA	NA	NA	NA	NA	NA	NA	NA	NA	NA
lsy-6.M1 (A10U, G11C)	60	NA	NA	NA	1.64124	1.42382	1.89185	-24.9784	0.609297	0.0110137	0	Inf	-1.44206	0.876264	0.812741	0.939787	-18.759	27	NA	NA	NA	NA	NA	NA	NA	NA	NA	NA	NA	NA	NA
lsy-6/miR-124	60	NA	NA	NA	1.17599	1.03849	1.3317	-34.1802	0.850349	0.0234485	0.000229797	2.39268	-2.6527	0.897686	0.829104	0.966268	-22.1853	35	NA	NA	NA	NA	NA	NA	NA	NA	NA	NA	NA	NA	NA
lsy-6/miR-124, UUC flanking	60	NA	NA	NA	1.08679	1.01429	1.16448	-21.4488	0.920139	0	NA	NA	NA	0.910808	0.883904	0.937711	-18.1713	16	NA	NA	NA	NA	NA	NA	NA	NA	NA	NA	NA	NA	NA
miR-1	9.78297	6.96971	13.7318	-10.1051	2.00979	1.81679	2.22329	-29.7448	0.497564	0.00014703	0	Inf	-0.423392	0.801257	0.778715	0.823799	-30.3632	30	NA	NA	NA	NA	NA	NA	NA	NA	NA	NA	NA	NA	NA
miR-1, DB prep.	60	NA	NA	NA	2.60479	2.42989	2.79229	-11.2066	0.383908	0.0578675	0.0416984	0.0803063	-8.91246	0.765083	0.741294	0.788871	-10.1777	10	NA	NA	NA	NA	NA	NA	NA	NA	NA	NA	NA	NA	NA
miR-1, TP prep.	60	NA	NA	NA	2.01758	1.6209	2.51134	-11.2345	0.495642	0.0255026	0.000651901	0.997668	-2.79135	0.859694	0.773413	0.945975	-9.1612	14	NA	NA	NA	NA	NA	NA	NA	NA	NA	NA	NA	NA	NA
miR-7	2.74634	2.30396	3.27366	-14.9626	9.3613	6.87302	12.7504	-8.25689	0.106823	0.126999	0.0381521	0.42275	-7.32195	0.815009	0.762029	0.867988	-14.1125	19	NA	NA	NA	NA	NA	NA	NA	NA	NA	NA	NA	NA	NA
miR-7, 16-bp	6.20718	3.48075	11.0692	-6.66794	0.15085	0.141049	0.161334	-32.5886	6.62908	0.00810477	0.0049675	0.0132234	-18.855	0.860994	0.82828	0.893708	-22.0253	24	NA	NA	NA	NA	NA	NA	NA	NA	NA	NA	NA	NA	NA
miR-7, 24mer	5.04496	3.78581	6.7229	-12.1785	3.77958	3.29313	4.33788	-18.9431	0.26458	0.0535378	0.0342564	0.0836719	-16.9612	0.830397	0.808627	0.852168	-24.208	23	NA	NA	NA	NA	NA	NA	NA	NA	NA	NA	NA	NA	NA
miR-7, 24mer, 16-bp	15.9509	0.563452	451.556	-0.350254	0.12247	0.113672	0.131949	-31.9829	8.16527	0.0102281	0.00748329	0.0139796	-22.4881	0.790998	0.750794	0.831202	-19.5224	24	NA	NA	NA	NA	NA	NA	NA	NA	NA	NA	NA	NA	NA
miR-7, 24mer, alt. target	0.90172	0.721206	1.12742	-24.54	3.8431	2.81075	5.25462	-15.7031	0.260207	0.103953	0.0110541	0.977565	-5.22128	0.802063	0.695783	0.908343	-14.0335	32	NA	NA	NA	NA	NA	NA	NA	NA	NA	NA	NA	NA	NA
miR-7, 24mer, mm17UU	60	NA	NA	NA	0.37943	0.312313	0.46097	-11.666	2.63553	0.00334099	0	Inf	-0.502686	0.775893	0.625847	0.92594	-5.49492	12	NA	NA	NA	NA	NA	NA	NA	NA	NA	NA	NA	NA	NA
miR-7, alt. target	1.48928	1.30138	1.70432	-29.0643	10.0358	7.6805	13.1134	-12.7402	0.0996433	0.055591	0.0301611	0.102461	-18.6846	0.784298	0.754189	0.814406	-28.4534	32	NA	NA	NA	NA	NA	NA	NA	NA	NA	NA	NA	NA	NA
miR-7, mm17UU	60	NA	NA	NA	0.188569	0.178746	0.198933	-18.8545	5.30309	0	NA	NA	NA	0.853809	0.831932	0.875687	-14.4485	12	NA	NA	NA	NA	NA	NA	NA	NA	NA	NA	NA	NA	NA
miR-7, mm6GG	0.895062	0.776875	1.03123	-30.032	9.41668	6.92571	12.8036	-11.6669	0.106195	0.0422661	0.00683371	0.261413	-7.77802	0.871391	0.825771	0.917012	-24.7342	32	NA	NA	NA	NA	NA	NA	NA	NA	NA	NA	NA	NA	NA
miR-7.M1 (A10U)	5.69571	3.4366	9.43989	-7.65454	0.996043	0.904023	1.09743	-25.055	1.00397	0.0147383	0.0100492	0.0216153	-19.5832	0.76943	0.746273	0.792587	-23.0738	23	0.101912	0.0806695	0.128749	-8.48379	0.785981	0.679922	0.892041	-7.32229	1	NA	NA	NA	12
miR-7.M1 (A10U), S387A	5.82673	4.2179	8.04922	-11.1508	0.975584	0.844998	1.12635	-22.7617	1.02503	0.0234118	0.0164292	0.0333621	-20.5442	0.708311	0.676285	0.740337	-20.5273	24	0.0860757	0.0728522	0.101699	-10.2296	1.03156	0.940061	1.12307	-9.09239	1	NA	NA	NA	12
miR-7.M1 (A10U), S387D	5.23854	4.00633	6.84974	-13.0156	0.738468	0.660486	0.825656	-25.5135	1.35416	0.0219306	0.016214	0.0296628	-21.9879	0.698827	0.669821	0.727833	-21.2634	24	0.0932024	0.066435	0.130755	-7.09098	1.06807	0.879182	1.25696	-6.21131	1	NA	NA	NA	12
miR-7.M2 (U17G)	7.54364	1.78414	31.8957	-1.94446	1.48523	1.27618	1.72853	-19.6913	0.673296	0.02177	0.0109391	0.0433249	-13.9237	0.798688	0.758722	0.838655	-18.1504	22	NA	NA	NA	NA	NA	NA	NA	NA	NA	NA	NA	NA	NA
miR-7.M2 (U17G), 16-bp	7.76219	3.25189	18.5282	-3.76831	0.0586056	0.0508986	0.0674796	-27.4299	17.0632	0.0112245	0.00759362	0.0165914	-20.4683	0.715113	0.598805	0.83142	-9.89918	24	NA	NA	NA	NA	NA	NA	NA	NA	NA	NA	NA	NA	NA
miR-7.M2 (U17G), mm17GA	60	NA	NA	NA	0.0233094	0.0206385	0.026326	-16.6303	42.9011	0	NA	NA	NA	0.873858	0.827706	0.920009	-11.3184	12	NA	NA	NA	NA	NA	NA	NA	NA	NA	NA	NA	NA	NA
miR-7.M2 (U17G), mm17GG	4.23861	1.96049	9.16395	-3.83251	0.179388	0.159682	0.201525	-12.8785	5.57452	0.00963993	0.00689216	0.0134832	-10.6184	0.792813	0.755652	0.829975	-9.92856	12	NA	NA	NA	NA	NA	NA	NA	NA	NA	NA	NA	NA	NA
miR-7.M3 (A7G)	16.0762	6.74242	38.331	-2.08672	2.11789	1.98263	2.26238	-25.3871	0.472168	0.0149557	0.00862159	0.0259433	-15.9732	0.848745	0.829951	0.867539	-24.4892	22	0.0287328	0.0226089	0.0365153	-7.82896	0.877827	0.782326	0.973328	-6.39667	1	NA	NA	NA	9
miR-7.M3 (A7G), mm6GG	1.12878	0.762502	1.671	-17.307	4.9816	3.17087	7.82633	-10.7636	0.200739	0.133736	0.0232789	0.768309	-6.71148	0.826194	0.727293	0.925094	-15.1451	32	NA	NA	NA	NA	NA	NA	NA	NA	NA	NA	NA	NA	NA
miR-7.M3 (A7G), mm7GG	5.14601	4.66835	5.67254	-14.51	4.12865	3.75882	4.53488	-15.1495	0.24221	0.198853	0.137324	0.287949	-11.9679	0.786348	0.753647	0.819048	-14.2644	16	NA	NA	NA	NA	NA	NA	NA	NA	NA	NA	NA	NA	NA
miR-7.M4 (A7G, A10U, U17G)	10.3835	2.30912	46.6916	-1.47843	0.183051	0.167486	0.200062	-29.8767	5.46296	0.00575228	0.00410181	0.00806685	-22.3601	0.721292	0.691005	0.751579	-21.1637	24	0.0107749	0.00969683	0.0119729	-9.72452	0.988354	0.953321	1.02339	-8.62908	1	NA	NA	NA	8
miR-20a	5.40947	2.89984	10.091	-5.94372	0.433586	0.396793	0.473791	-23.6751	2.30635	0.00605163	0.00233185	0.0157052	-11.6453	0.833245	0.805682	0.860807	-19.4523	20	NA	NA	NA	NA	NA	NA	NA	NA	NA	NA	NA	NA	NA
miR-20a, 23mer	13.0421	4.89082	34.7789	-2.30408	0.299549	0.272819	0.328898	-37.8622	3.33835	0.000296177	0	Inf	-0.78344	0.808131	0.78284	0.833423	-30.9167	32	NA	NA	NA	NA	NA	NA	NA	NA	NA	NA	NA	NA	NA
miR-122	5.05058	4.76893	5.34888	-37.497	6.95358	6.77934	7.13229	-46.5982	0.143811	0.0027804	0.000907317	0.00852029	-16.8712	0.864747	0.854518	0.874976	-46.5378	35	NA	NA	NA	NA	NA	NA	NA	NA	NA	NA	NA	NA	NA
miR-122, 16-bp	3.7669	3.33176	4.25887	-20.6942	5.73169	4.83245	6.79827	-16.4739	0.174469	0.0660166	0.0217406	0.200463	-9.87994	0.920557	0.898255	0.94286	-25.9155	24	NA	NA	NA	NA	NA	NA	NA	NA	NA	NA	NA	NA	NA
miR-124	1.32029	1.07722	1.61821	-30.584	0.833518	0.73801	0.941385	-40.7853	1.19973	0	NA	NA	NA	0.9409	0.909491	0.972309	-38.1754	41	NA	NA	NA	NA	NA	NA	NA	NA	NA	NA	NA	NA	NA
miR-124, 16-bp	4.85538	3.5275	6.68312	-7.05289	0.888679	0.822249	0.960475	-14.5322	1.12527	0	NA	NA	NA	0.897228	0.881329	0.913127	-14.6886	12	NA	NA	NA	NA	NA	NA	NA	NA	NA	NA	NA	NA	NA
miR-124.M1 (C10A)	1.80568	1.5153	2.15171	-21.8319	6.81812	5.38922	8.62588	-14.3883	0.146668	0.0497994	0.0150729	0.164532	-10.3886	0.859741	0.826761	0.892721	-24.4584	27	NA	NA	NA	NA	NA	NA	NA	NA	NA	NA	NA	NA	NA
miR-124.M1 (C10A), 16-bp	2.98072	2.60078	3.41616	-20.4885	3.91214	3.45038	4.4357	-20.3785	0.255614	0.0542382	0.0263394	0.111687	-13.5502	0.875944	0.854791	0.897096	-25.9435	24	NA	NA	NA	NA	NA	NA	NA	NA	NA	NA	NA	NA	NA
miR-124.M1 (C10A), UUC flanking	2.86088	2.68215	3.05153	-17.7663	8.24085	7.55197	8.99257	-13.9751	0.121347	0.188104	0.126236	0.280292	-11.6347	0.855551	0.83725	0.873853	-17.7192	16	NA	NA	NA	NA	NA	NA	NA	NA	NA	NA	NA	NA	NA
miR-124.M2 (S9~12W)	0.990356	0.756309	1.29683	-19.1648	2.07497	1.58736	2.71237	-17.3007	0.481934	0.0661644	0.0311037	0.140746	-14.158	0.733798	0.668445	0.799151	-16.2253	27	NA	NA	NA	NA	NA	NA	NA	NA	NA	NA	NA	NA	NA
miR-124.M2 (S9~12W), 16-bp	60	NA	NA	NA	0.00348688	0.0032531	0.00373747	-16.4712	286.789	0	NA	NA	NA	0.733798	NA	NA	NA	9	NA	NA	NA	NA	NA	NA	NA	NA	NA	NA	NA	NA	NA
miR-155, 23mer	6.05573	3.85795	9.50552	-8.68959	0.621417	0.508079	0.760037	-21.5392	1.60923	0	NA	NA	NA	0.87608	0.842024	0.910135	-22.6718	24	NA	NA	NA	NA	NA	NA	NA	NA	NA	NA	NA	NA	NA
miR-196a	3.87079	2.83682	5.28163	-15.7474	0.184198	0.172048	0.197207	-42.7478	5.42893	0.00117792	0.000232238	0.00597443	-12.7236	0.769675	0.747047	0.792304	-31.6716	32	NA	NA	NA	NA	NA	NA	NA	NA	NA	NA	NA	NA	NA
miR-196a, 16-bp	60	NA	NA	NA	0.000738426	0.000688145	0.000792381	-15.0589	1354.23	0	NA	NA	NA	0.769675	NA	NA	NA	8	NA	NA	NA	NA	NA	NA	NA	NA	NA	NA	NA	NA	NA
miR-196a, mm17GA	60	NA	NA	NA	0.00392992	0.00366024	0.00421948	-28.2366	254.458	0	NA	NA	NA	0.769675	NA	NA	NA	16	NA	NA	NA	NA	NA	NA	NA	NA	NA	NA	NA	NA	NA
miR-196a, mm7GG	1.95115	1.54222	2.4685	-11.6743	0.135756	0.105215	0.175161	-14.233	7.36616	0.00573018	2.67e-05	1.23091	-2.26106	0.75376	0.548256	0.959264	-4.95732	16	NA	NA	NA	NA	NA	NA	NA	NA	NA	NA	NA	NA	NA
miR-196a.M1 (G17A)	2.21284	1.56853	3.12182	-11.6041	0.381665	0.349619	0.416649	-23.9291	2.6201	0.00968016	0.00622717	0.0150478	-16.5291	0.774671	0.749205	0.800137	-19.4953	20	NA	NA	NA	NA	NA	NA	NA	NA	NA	NA	NA	NA	NA
miR-196a.M1 (G17A), 16-bp	60	NA	NA	NA	0.00153447	0.00142239	0.00165539	-16.4432	651.69	0	NA	NA	NA	0.774671	NA	NA	NA	9	NA	NA	NA	NA	NA	NA	NA	NA	NA	NA	NA	NA	NA
miR-196a.M1 (G17A), mm17AA	60	NA	NA	NA	0.0108741	0.0103831	0.0113884	-30.3159	91.9614	0	NA	NA	NA	0.774671	NA	NA	NA	16	NA	NA	NA	NA	NA	NA	NA	NA	NA	NA	NA	NA	NA
miR-196a.M2 (G7A)	60	NA	NA	NA	0.19372	0.177404	0.211537	-26.0737	5.16208	0.00919967	0.00544025	0.015557	-16.0785	0.775523	0.733864	0.817183	-16.8616	20	NA	NA	NA	NA	NA	NA	NA	NA	NA	NA	NA	NA	NA
miR-196a.M3 (G7A, U10G, G17U)	7.62262	5.42806	10.7044	-9.80892	0.863747	0.758538	0.983549	-23.8867	1.15775	0.020373	0.0102498	0.0404942	-15.0556	0.784536	0.747179	0.821893	-20.0823	24	1.84837	1.57357	2.17117	-3.1711	1.53639	1.44064	1.63213	-6.21458	0.938896	0.934571	0.943222	-11.8661	8
miR-302a, 23mer	1.4133	0.91663	2.1791	-14.1426	0.207086	0.161168	0.266087	-23.81	4.82891	0.000606782	0.000305849	0.00120381	-20.7547	0.605155	0.576278	0.634032	-23.0266	28	NA	NA	NA	NA	NA	NA	NA	NA	NA	NA	NA	NA	NA
miR-430a	6.56062	2.5523	16.8639	-4.24252	0.0361897	0.0342355	0.0382554	-57.0438	27.6322	0.00140669	0.00100897	0.00196121	-36.0422	0.739774	0.714412	0.765135	-34.65	38	NA	NA	NA	NA	NA	NA	NA	NA	NA	NA	NA	NA	NA
miR-430a.M1 (C7A)	60	NA	NA	NA	0.0542519	0.0365887	0.080442	-19.3481	18.4325	0.00972177	0.00459724	0.0205586	-15.5864	0.600142	0.316268	0.884017	-3.33642	24	NA	NA	NA	NA	NA	NA	NA	NA	NA	NA	NA	NA	NA
miR-451a	60	NA	NA	NA	1.73094	1.59607	1.87721	-34.7069	0.57772	0.0218433	0.00393089	0.12138	-9.0796	0.872138	0.838399	0.905877	-28.361	31	NA	NA	NA	NA	NA	NA	NA	NA	NA	NA	NA	NA	NA
miR-451a, 16-bp	60	NA	NA	NA	0.148263	0.110119	0.199621	-17.4518	6.74477	0.00456096	0	Inf	-1.65795	0.79189	0.574439	1.00934	-5.77913	20	NA	NA	NA	NA	NA	NA	NA	NA	NA	NA	NA	NA	NA
miR-451a, TP prep.	2.62998	2.37661	2.91037	-23.4026	1.61166	1.44111	1.80239	-23.804	0.620478	0.0101124	0.00743941	0.0137457	-22.6526	0.727872	0.714507	0.741237	-28.3179	24	NA	NA	NA	NA	NA	NA	NA	NA	NA	NA	NA	NA	NA
miR-451a, alt. label	16.1133	14.2079	18.2743	-4.47364	2.35106	2.08536	2.65063	-6.11811	0.425339	0.094214	0.0461616	Inf	-4.22663	0.713582	0.660925	0.766239	-4.92292	8	NA	NA	NA	NA	NA	NA	NA	NA	NA	NA	NA	NA	NA
miR-451a, mm6GG	10.0966	9.54249	10.6829	-16.722	3.31417	3.06671	3.58159	-17.6638	0.301735	0	NA	NA	NA	0.942631	0.921285	0.963976	-18.6121	16	NA	NA	NA	NA	NA	NA	NA	NA	NA	NA	NA	NA	NA
miR-451a.M1 (C10G, C11G)	60	NA	NA	NA	5.27447	4.83874	5.74944	-29.4088	0.189592	0.0285853	0.0127948	0.0638635	-16.5998	0.837738	0.818672	0.856805	-34.77	31	NA	NA	NA	NA	NA	NA	NA	NA	NA	NA	NA	NA	NA
miR-451a.M1 (C10G, C11G), mm6GG	8.65214	6.53054	11.463	-6.05873	16.311	8.20978	32.4064	-2.23041	0.0613082	0.13481	0.0149103	1.21887	-3.2045	0.902788	0.855321	0.950255	-9.53133	12	NA	NA	NA	NA	NA	NA	NA	NA	NA	NA	NA	NA	NA
miR-671, 23mer	0.108539	0.084102	0.140077	-32.2571	0.692274	0.403206	1.18858	-16.8135	1.44451	0.000660447	0.000352471	0.00123752	-27.7854	0.478563	0.447243	0.509883	-25.2957	38	NA	NA	NA	NA	NA	NA	NA	NA	NA	NA	NA	NA	NA
