## Supplementary material for "The guide RNA sequence dictates the slicing kinetics and conformational dynamics of the Argonaute silencing complex": Table S2

### Sheet: TableS2_oligonucleotides
Table S2. Oligonucleotides used in this study, related to STAR Methods
RNA OLIGONUCLEOTIDES
	Guide RNAs are 22mers unless otherwise stated; passenger RNAs were designed and may not correspond to their biological counterparts.
Guide or passenger strands
Sequence	Category	Identity
/5Phos/UUUUGUAUGAGACGCAUUUCGA	Guide	cel-lsy-6
/5Phos/GAAAUGCGUCUCAUACUAAAAU	Passenger	cel-lsy-6*
/5Phos/UUUUGUAUGUCACGCAUUUCGA	Guide	cel-lsy-6.M1
/5Phos/GAAAUGCGUGACAUACUAAAAU	Passenger	cel-lsy-6.M1*
/5Phos/UUUUGUAUGCGGUGAAUGCCAA	Guide	cel-lsy-6/[9]hsa-miR-124
/5Phos/GGCAUUCACCGCAUACUAAAAU	Passenger	cel-lsy-6/[9]hsa-miR-124*
/5Phos/UAAGUGCUAUUUGUUGGGGUAG	Guide	dre-miR-430a
/5Phos/ACCCCAACAAAUUGCAGUUAAU	Passenger	dre-miR-430a(.M1)*
/5Phos/UAAGUGAUAUUUGUUGGGGUAG	Guide	dre-miR-430a.M1
/5Phos/UGAGGUAGUAGGUUGUAUAGUU	Guide	hsa-let-7a
/5Phos/CUAUACAAUCUACUGUCUUUC	Passenger	hsa-let-7a*
/5Phos/UGAGGUAGUUCGUUGUAUAGUU	Guide	hsa-let-7a.M1
/5Phos/CUAUACAAUGAACUGUCUUUC	Passenger	hsa-let-7a.M1*
/5Phos/UGGAAUGUAAAGAAGUAUGUAU	Guide	hsa-miR-1
/5Phos/ACAUACUUCUUUAUAUGCCCAUA	Passenger	hsa-miR-1*
/5Phos/UGGAGUGUGACAAUGGUGUUUG	Guide	hsa-miR-122
/5Phos/AACGCCAUUAUCACACUAAAUA	Passenger	hsa-miR-122*
/5Phos/UAAGGCACGCGGUGAAUGCCAA	Guide	hsa-miR-124
/5Phos/GGCAUUCACCGCGUGCGUUAAU	Passenger	hsa-miR-124*
/5Phos/UAAGGCACGAGGUGAAUGCCAA	Guide	hsa-miR-124.M1
/5Phos/GGCAUUCACCUCGUGCGUUAAU	Passenger	hsa-miR-124.M1*
/5Phos/UAAGGCACAUAAUGAAUGCCAA	Guide	hsa-miR-124.M2
/5Phos/GGCAUUCAUUAUGUGCGUUAAU	Passenger	hsa-miR-124.M2*
/5Phos/UUAAUGCUAAUCGUGAUAGGGGU	Guide	hsa-miR-155.23mer
/5Phos/CCUUAUCACGAUUCGCACUAACA	Passenger	hsa-miR-155.23mer*
/5Phos/UAGGUAGUUUCAUGUUGUUGGG	Guide	hsa-miR-196a
/5Phos/CAACAACAUGAAACUACUUAAU	Passenger	hsa-miR-196a*
/5Phos/UAGGUAGUUUCAUGUUAUUGGG	Guide	hsa-miR-196a.M1
/5Phos/CAAUAACAUGAAUCUAGCUAAU	Passenger	hsa-miR-196a.M1*
/5Phos/UAGGUAAUUUCAUGUUGUUGGG	Guide	hsa-miR-196a.M2
/5Phos/CAACAACAUGAAUUUAGCUAAU	Passenger	hsa-miR-196a.M2*
/5Phos/UAGGUAAUUGCAUGUUUUUGGG	Guide	hsa-miR-196a.M3
/5Phos/CAAAAACAUGCAAUUACUUAAU	Passenger	hsa-miR-196a.M3*
/5Phos/UAAAGUGCUUAUAGUGCAGGUA	Guide	hsa-miR-20a
/5Phos/CCUGCACUAUAACCACAUUAAU	Passenger	hsa-miR-20a*
/5Phos/UAAAGUGCUUAUAGUGCAGGUAG	Guide	hsa-miR-20a.23mer
/5Phos/ACCUGCACUAUAACCACAUUAAU	Passenger	hsa-miR-20a.23mer*
/5Phos/UAAGUGCUUCCAUGUUUUGGUGA	Guide	hsa-miR-302a.23mer
/5Phos/ACCAAAACAUGGAAGCAUUUAAU	Passenger	hsa-miR-302a.23mer*
/5Phos/AAACCGUUACCAUUACUGAGUU	Guide	hsa-miR-451a
/5Phos/CUCAGUAAUGGUAACGCUUAAU	Passenger	hsa-miR-451a*
/5Phos/AAACCGUUAGGAUUACUGAGUU	Guide	hsa-miR-451a.M1
/5Phos/CUCAGUAAUCCUAACGCUUAAU	Passenger	hsa-miR-451a.M1*
/5Phos/AGGAAGCCCUGGAGGGGCUGGAG	Guide	hsa-miR-671.23mer
/5Phos/CCAGCCCCUCCAGCGCUACCAAU	Passenger	hsa-miR-671.23mer*
/5Phos/UGGAAGACUAGUGAUUUUGUUG	Guide	hsa-miR-7
/5Phos/ACAAAAUCACUAGUCUACCAAU	Passenger	hsa-miR-7*
/5Phos/UGGAAGACUAGUGAUUUUGUUGUU	Guide	hsa-miR-7.24mer
/5Phos/CAACAAAAUCACUAGUCUACCAAU	Passenger	hsa-miR-7.24mer*
/5Phos/UGGAAGACUUGUGAUUUUGUUG	Guide	hsa-miR-7.M1
/5Phos/ACAAAAUCACAACUCUACCAAU	Passenger	hsa-miR-7.M1*
/5Phos/UGGAAGACUAGUGAUUGUGUUG	Guide	hsa-miR-7.M2
/5Phos/ACACAAUCACUACUCUACCAAU	Passenger	hsa-miR-7.M2*
/5Phos/UGGAAGGCUAGUGAUUUUGUUG	Guide	hsa-miR-7.M3
/5Phos/ACAAAAUCACUACCCUACCAAU	Passenger	hsa-miR-7.M3*
/5Phos/UGGAAGGCUUGUGAUUGUGUUG	Guide	hsa-miR-7.M4
/5Phos/ACACAAUCACAAGUCUACCAAU	Passenger	hsa-miR-7.M4*
Titration quantification targets
Sequence	Category	Identity (or equilvalent seed)
AAAAAAAAAAAAAAAUACAAAAAAAAA	Titration quantification target	cel-lsy-6
UUUUUUUUUUUUUUUUUAGCACUUUUUUUU	Titration quantification target	dre-miR-430a
UUUUUUUUUUUUUUUUUAUCACUUUUUUUU	Titration quantification target	dre-miR-430a.M1
AAAAAAAAAAAAAACUACCUCAAAAAA	Titration quantification target	hsa-let-7a
AAAAAAAAAAAAAAACAUUCCAAAAAA	Titration quantification target	hsa-miR-1
AAAAAAAAAAAAAAACACUCCAAAAAA	Titration quantification target	hsa-miR-122
AAAAAAAAAAAAAAGUGCCUUAAAAAA	Titration quantification target	hsa-miR-124
UUUUUUUUUUUUUUUUUAAAGCAUUAUUUUUU	Titration quantification target	hsa-miR-155
UUUUUUUUUUUUUUUUUAUUACCUUUUUUU	Titration quantification target	hsa-miR-196.M2
UUUUUUUUUUUUUUUUUACUACCUUUUUUU	Titration quantification target	hsa-miR-196a
UUUUUUUUUUUUUUUUUGCACUUUUUUUUU	Titration quantification target	hsa-miR-20a
AAAAAAAAAAAAAAAACGGUUAAAAAA	Titration quantification target	hsa-miR-451a
UUUUUUUUUUUUUUUUUGGCUUCCUUUUUU	Titration quantification target	hsa-miR-671
AAAAAAAAAAAAAAGUCUUCCAAAAAA	Titration quantification target	hsa-miR-7
UUUUUUUUUUUUUUUUUGCCUUCCUUUUUU	Titration quantification target	hsa-miR-7.M3
DNA AND MODIFIED OLIGONUCLEOTIDES
Capture and competitor oligonucleotides for RISC purification
Sequence	Category	Identity (or equivalent seed)
mUmCmUmUmCmCmUmCmCmGmCmCmAmCmAmGmAmAmAmUmAmCmAmAmAmAmAmCmCmUmUmAmCmAmCmAmC/3Bio/	Capture	cel-lsy-6
AAGGTTTTTGTATTTCTGTGGCGGAGGAAGA/3Bio/	Competitor	cel-lsy-6
mUmCmUmUmCmCmUmCmCmGmCmAmCmCmAmCmAmCmAmGmCmAmCmUmUmAmAmCmCmUmUmAmCmAmCmAmC/3Bio/	Capture	dre-miR-430a
AAGGTTAAGTGCTGTGTGGTGCGGAGGAAGA/3Bio/	Competitor	dre-miR-430a
mAmCmAmUmCmGmUmCmCmGmCmAmCmCmAmCmAmCmAmUmCmAmCmUmUmAmAmCmCmUmUmAmCmAmCmAmC/3Bio/	Capture	dre-miR-430a.M1
AAGGTTAAGTGATGTGTGGTGCGGACGATGT/3Bio/	Competitor	dre-miR-430a.M1
mUmCmUmUmCmCmUmGmCmGmCmAmCmCmAmAmGmCmCmUmAmCmCmUmCmAmAmCmUmUmUmAmCmAmCmAmC/3Bio/	Capture	hsa-let-7a
AAAGTTGAGGTAGGCTTGGTGCGCAGGAAGA/3Bio/	Competitor	hsa-let-7a
mUmCmUmUmCmCmUmCmCmGmCmAmCmCmAmCmAmCmAmCmAmUmUmCmCmAmAmCmCmUmUmAmCmAmCmAmC/3Bio/	Capture	hsa-miR-1
AAGGTTGGAGTGTGTGTGGTGCGGAGGAAGA/3Bio/	Competitor	hsa-miR-1
mUmCmUmUmCmCmUmCmCmGmCmAmCmCmAmCmAmCmAmCmAmCmUmCmCmAmAmCmCmUmUmAmCmAmCmAmC/3Bio/	Capture	hsa-miR-122
AAGGTTGGAATGTGTGTGGTGCGGAGGAAGA/3Bio/	Competitor	hsa-miR-122
mUmCmUmUmCmCmUmCmCmGmCmCmAmCmAmGmAmAmGmUmGmCmCmUmUmAmAmCmCmUmUmAmCmAmCmAmC/3Bio/	Capture	hsa-miR-124
AAGGTTAAGGCACTTCTGTGGCGGAGGAAGA/3Bio/	Competitor	hsa-miR-124
mAmCmAmUmCmGmUmCmCmGmCmAmCmCmAmCmAmCmAmCmUmAmCmCmUmAmAmCmCmUmUmAmCmAmCmAmC/3Bio/	Capture	hsa-miR-196a
AAGGTTAGGTAGTGTGTGGTGCGGACGATGT/3Bio/	Competitor	hsa-miR-196a
mAmCmAmUmCmGmUmCmCmGmCmAmCmCmAmCmAmCmAmUmUmAmCmCmUmAmAmCmCmUmUmAmCmAmCmAmC/3Bio/	Capture	hsa-miR-196a.M2
AAGGTTAGGTAATGTGTGGTGCGGACGATGT/3Bio/	Competitor	hsa-miR-196a.M2
mAmCmAmUmCmGmUmCmCmGmCmAmCmCmAmCmAmCmGmCmAmCmUmUmUmAmAmCmCmUmUmAmCmAmCmAmC/3Bio/	Capture	hsa-miR-20a
AAGGTTAAAGTGCGTGTGGTGCGGACGATGT/3Bio/	Competitor	hsa-miR-20a
mUmCmUmUmCmCmUmCmCmGmCmAmCmCmAmCmAmCmAmAmCmGmGmUmUmAmAmCmCmUmUmAmCmAmCmAmC/3Bio/	Capture	hsa-miR-451a
AAGGTTAACCGTTGTGTGGTGCGGAGGAAGA	Competitor (no biotin)	hsa-miR-451a
mAmCmAmUmCmGmUmCmCmGmCmAmCmCmAmCmAmCmGmGmCmUmUmCmCmAmAmCmCmUmUmAmCmAmCmAmC/3Bio/	Capture	hsa-miR-671
AAGGTTGGAAGCCGTGTGGTGCGGACGATGT/3Bio/	Competitor	hsa-miR-671
mAmCmAmUmCmGmUmCmCmGmCmAmCmCmAmCmAmCmGmUmCmUmUmCmCmAmAmCmCmUmUmAmCmAmCmAmC/3Bio/	Capture	hsa-miR-7
AAGGTTGGAAGACGTGTGGTGCGGACGATGT/3Bio/	Competitor	hsa-miR-7
mAmCmAmUmCmGmUmCmCmGmCmAmCmCmAmCmAmCmGmCmCmUmUmCmCmAmAmCmCmUmUmAmCmAmCmAmC/3Bio/	Capture	hsa-miR-7.M3
AAGGTTGGAAGGCGTGTGGTGCGGACGATGT/3Bio/	Competitor	hsa-miR-7.M3
IVT templates
Sequence	Category	Identity (or equivalent)	Notes	IVT RNA sequence
TAATACGACTCACTATAGGG	T7 promoter primer (v1a)
gcgTAATACGACTCACTATAGGG	T7 promoter primer (v1b)
gaaatTAATACGACTCACTATAGGG	T7 promoter primer (v2)
TTGTTGTTGTTGTTTTTTGTATGAGACGCATTTCGATGTTGTTGTTGTTGTTGTTGTTGTTGCTCCCTATAGTGAGTCGTATTACGC	Target IVT template (slicing)	cel-lsy-6		GGGAGCAACAACAACAACAACAACAACAACAUCGAAAUGCGUCUCAUACAAAAAACAACAACAACAA
TTGTTGTTGTTGTTTTTTGTATGTCACGCATTTCGATGTTGTTGTTGTTGTTGTTGTTGTTGCTCCCTATAGTGAGTCGTATTACGC	Target IVT template (slicing)	cel-lsy-6.M1		GGGAGCAACAACAACAACAACAACAACAACAUCGAAAUGCGUGACAUACAAAAAACAACAACAACAA
TTGTTGTTGTTGTTTTTTGTATGCGGTGAATGCCAATGTTGTTGTTGTTGTTGTTGTTGTTGCTCCCTATAGTGAGTCGTATTACGC	Target IVT template (slicing)	cel-lsy-6/[9]hsa-miR-124		GGGAGCAACAACAACAACAACAACAACAACAUUGGCAUUCACCGCAUACAAAAAACAACAACAACAA
TGTTGTTGTTGTTGTTTAAGTGATATTTGTTGGGGTAGTTGTTGTTGTTGTTGTTGTTGTTGTTGTTCCCTATAGTGAGTCGTATTAATTTC	Target IVT template (slicing)	dre-miR-430a.M1		GGGAACAACAACAACAACAACAACAACAACAACUACCCCAACAAAUAUCACUUAAACAACAACAACAACA
TTGTTGTTGTTGTTTGAGGTAGTAGGTTGTATAGTTTGTTGTTGTTGTTGTTGTTGTTGTTGCTCCCTATAGTGAGTCGTATTACGC	Target IVT template (slicing)	hsa-let-7a		GGGAGCAACAACAACAACAACAACAACAACAAACUAUACAACCUACUACCUCAAACAACAACAACAA
TTGTTGTTGTTGTTTGAGGTAGTTCGTTGTATAGTTTGTTGTTGTTGTTGTTGTTGTTGTTGCTCCCTATAGTGAGTCGTATTACGC	Target IVT template (slicing)	hsa-let-7a.M1		GGGAGCAACAACAACAACAACAACAACAACAAACUAUACAACGAACUACCUCAAACAACAACAACAA
TTGTTGTTGTTGTTTGGAATGTAAAGAAGTATGTATTGTTGTTGTTGTTGTTGTTGTTGTTGCTCCCTATAGTGAGTCGTATTAGAA	Target IVT template (slicing)	hsa-miR-1		GGGAGCAACAACAACAACAACAACAACAACAAUACAUACUUCUUUACAUUCCAAACAACAACAACAA
TGTTGTTGTTGTTGTTTAAGGCACGAGGTGAATGCCAATTGTTGTTGTTGTTGTTGTTGTTGTTGTTCCCTATAGTGAGTCGTATTAATTTC	Target IVT template (slicing)	hsa-miR-1		GGGAACAACAACAACAACAACAACAACAACAAUUGGCAUUCACCUCGUGCCUUAAACAACAACAACAACA
TTGTTGTTGTTGTTTGGAGTGTGACAATGGTGTTTGTGTTGTTGTTGTTGTTGTTGTTGTTGCTCCCTATAGTGAGTCGTATTAGAA	Target IVT template (slicing)	hsa-miR-122		GGGAGCAACAACAACAACAACAACAACAACACAAACACCAUUGUCACACUCCAAACAACAACAACAA
TTGTTGTTGTTGTTTAAGGCACGCGGTGAATGCCAATGTTGTTGTTGTTGTTGTTGTTGTTGCTCCCTATAGTGAGTCGTATTAGAA	Target IVT template (slicing)	hsa-miR-124		GGGAGCAACAACAACAACAACAACAACAACAUUGGCAUUCACCGCGUGCCUUAAACAACAACAACAA
TGTTGTTGTTGTTGTTTAAGGCACGCGGTGAATGCCAATTGTTGTTGTTGTTGTTGTTGTTGTTGTTCCCTATAGTGAGTCGTATTAATTTC	Target IVT template (slicing)	hsa-miR-124		GGGAACAACAACAACAACAACAACAACAACAAUUGGCAUUCACCGCGUGCCUUAAACAACAACAACAACA
TTGTTGTTGTTGTTTAAGGCACGAGGTGAATGCCAATGTTGTTGTTGTTGTTGTTGTTGTTGCTCCCTATAGTGAGTCGTATTACGC	Target IVT template (slicing)	hsa-miR-124.M1		GGGAGCAACAACAACAACAACAACAACAACAUUGGCAUUCACCUCGUGCCUUAAACAACAACAACAA
TGTTGTTGTTGTTGTTTGGAATGTAAAGAAGTATGTATTTGTTGTTGTTGTTGTTGTTGTTGTTGTTCCCTATAGTGAGTCGTATTAATTTC	Target IVT template (slicing)	hsa-miR-124.M1		GGGAACAACAACAACAACAACAACAACAACAAAUACAUACUUCUUUACAUUCCAAACAACAACAACAACA
TTGTTGTTGTTGTTTAAGGCACATAATGAATGCCAATGTTGTTGTTGTTGTTGTTGTTGTTGCTCCCTATAGTGAGTCGTATTACGC	Target IVT template (slicing)	hsa-miR-124.M2		GGGAGCAACAACAACAACAACAACAACAACAUUGGCAUUCAUUAUGUGCCUUAAACAACAACAACAA
TGTTGTTGTTGTTGTTTTAATGCTAATCGTGATAGGGGTTGTTGTTGTTGTTGTTGTTGTTGTTGTTCCCTATAGTGAGTCGTATTAATTTC	Target IVT template (slicing)	hsa-miR-155		GGGAACAACAACAACAACAACAACAACAACAACCCCUAUCACGAUUAGCAUUAAAACAACAACAACAACA
TGTTGTTGTTGTTGTTTAGGTAATTGCATGTTTTTGGGTTGTTGTTGTTGTTGTTGTTGTTGTTGTTCCCTATAGTGAGTCGTATTAATTTC	Target IVT template (slicing)	hsa-miR-196a		GGGAACAACAACAACAACAACAACAACAACAACCCAAAAACAUGCAAUUACCUAAACAACAACAACAACA
TGTTGTTGTTGTTGTTTAGGTAGTTTCATGTTATTGGGTTGTTGTTGTTGTTGTTGTTGTTGTTGTTCCCTATAGTGAGTCGTATTAATTTC	Target IVT template (slicing)	hsa-miR-196a.M1		GGGAACAACAACAACAACAACAACAACAACAACCCAAUAACAUGAAACUACCUAAACAACAACAACAACA
TGTTGTTGTTGTTGTTTAGGTAATTTCATGTTGTTGGGTTGTTGTTGTTGTTGTTGTTGTTGTTGTTCCCTATAGTGAGTCGTATTAATTTC	Target IVT template (slicing)	hsa-miR-196a.M2		GGGAACAACAACAACAACAACAACAACAACAACCCAACAACAUGAAAUUACCUAAACAACAACAACAACA
TGTTGTTGTTGTTGTTTAAAGTGCTTATAGTGCAGGTAGTGTTGTTGTTGTTGTTGTTGTTGTTGTTCCCTATAGTGAGTCGTATTAATTTC	Target IVT template (slicing)	hsa-miR-20a		GGGAACAACAACAACAACAACAACAACAACACUACCUGCACUAUAAGCACUUUAAACAACAACAACAACA
TGTTGTTGTTGTTGTTTAAGTGCTTCCATGTTTTGGTGATGTTGTTGTTGTTGTTGTTGTTGTTGTTCCCTATAGTGAGTCGTATTAATTTC	Target IVT template (slicing)	hsa-miR-302a		GGGAACAACAACAACAACAACAACAACAACAUCACCAAAACAUGGAAGCACUUAAACAACAACAACAACA
TTGTTGTTGTTGTTAAACCGTTACCATTACTGAGTTTGTTGTTGTTGTTGTTGTTGTTGTTGCTCCCTATAGTGAGTCGTATTACGC	Target IVT template (slicing)	hsa-miR-451a		GGGAGCAACAACAACAACAACAACAACAACAAACUCAGUAAUGGUAACGGUUUAACAACAACAACAA
TGTTGTTGTTGTTGTTAAACCGTTACCATTACTGAGTTTTGTTGTTGTTGTTGTTGTTGTTGTTGTTCCCTATAGTGAGTCGTATTAATTTC	Target IVT template (slicing)	hsa-miR-451a		GGGAACAACAACAACAACAACAACAACAACAAAACUCAGUAAUGGUAACGGUUUAACAACAACAACAACA
TTGTTGTTGTTGTTAAACCGTTAGGATTACTGAGTTTGTTGTTGTTGTTGTTGTTGTTGTTGCTCCCTATAGTGAGTCGTATTACGC	Target IVT template (slicing)	hsa-miR-451a.M1		GGGAGCAACAACAACAACAACAACAACAACAAACUCAGUAAUCCUAACGGUUUAACAACAACAACAA
TGTTGTTGTTGTTGTTAAACCGTTAGGATTACTGAGTTTTGTTGTTGTTGTTGTTGTTGTTGTTGTTCCCTATAGTGAGTCGTATTAATTTC	Target IVT template (slicing)	hsa-miR-451a.M1		GGGAACAACAACAACAACAACAACAACAACAAAACUCAGUAAUCCUAACGGUUUAACAACAACAACAACA
TGTTGTTGTTGTTGTTAGGAAGCCCTGGAGGGGCTGGAGTGTTGTTGTTGTTGTTGTTGTTGTTGTTCCCTATAGTGAGTCGTATTAATTTC	Target IVT template (slicing)	hsa-miR-671		GGGAACAACAACAACAACAACAACAACAACACUCCAGCCCCUCCAGGGCUUCCUAACAACAACAACAACA
TGTTGTTGTTGTTGTTTGGAAGACTTGTGATTTTGTTGTTGTTGTTGTTGTTGTTGTTGTTGTTGTTCCCTATAGTGAGTCGTATTAATTTC	Target IVT template (slicing)	hsa-miR-7.M1		GGGAACAACAACAACAACAACAACAACAACAACAACAAAAUCACAAGUCUUCCAAACAACAACAACAACA
TGTTGTTGTTGTTGTTTGGAAGACTAGTGATTGTGTTGTTGTTGTTGTTGTTGTTGTTGTTGTTGTTCCCTATAGTGAGTCGTATTAATTTC	Target IVT template (slicing)	hsa-miR-7.M2		GGGAACAACAACAACAACAACAACAACAACAACAACACAAUCACUAGUCUUCCAAACAACAACAACAACA
TGTTGTTGTTGTTGTTTGGAAGGCTAGTGATTTTGTTGTTGTTGTTGTTGTTGTTGTTGTTGTTGTTCCCTATAGTGAGTCGTATTAATTTC	Target IVT template (slicing)	hsa-miR-7.M3		GGGAACAACAACAACAACAACAACAACAACAACAACAAAAUCACUAGCCUUCCAAACAACAACAACAACA
TGTTGTTGTTGTTGTTTGGAAGGCTTGTGATTGTGTTGTTGTTGTTGTTGTTGTTGTTGTTGTTGTTCCCTATAGTGAGTCGTATTAATTTC	Target IVT template (slicing)	hsa-miR-7.M4		GGGAACAACAACAACAACAACAACAACAACAACAACACAAUCACAAGCCUUCCAAACAACAACAACAACA
TGTTGTTGTTGTTGTTTAAGTGCTATTTGTTGGGGTAGTTGTTGTTGTTGTTGTTGTTGTTGTTGTTCCCTATAGTGAGTCGTATTAATTTC	Target IVT template (slicing, footprinting)	dre-miR-430a		GGGAACAACAACAACAACAACAACAACAACAACUACCCCAACAAAUAGCACUUAAACAACAACAACAACA
TGTTGTTGTTGTTGTTTGAGGTAGTAGGTTGTATAGTTTCGTTGTTGTTGTTGTTGTTGTTGTTGTTCCCTATAGTGAGTCGTATTAATTTC	Target IVT template (footprinting)	hsa-let-7a		GGGAACAACAACAACAACAACAACAACAACGAAACUAUACAACCUACUACCUCAAACAACAACAACAACA
TGTTGTTGTTGTTGTTTAGGTAGTTTCATGTTGTTGGGTTGTTGTTGTTGTTGTTGTTGTTGTTGTTCCCTATAGTGAGTCGTATTAATTTC	Target IVT template (slicing, footprinting)	hsa-miR-196a		GGGAACAACAACAACAACAACAACAACAACAACCCAACAACAUGAAACUACCUAAACAACAACAACAACA
TGTTGTTGTTGTTGTTTGGAAGACTAGTGATTTTGTTGTTGTTGTTGTTGTTGTTGTTGTTGTTGTTCCCTATAGTGAGTCGTATTAATTTC	Target IVT template (slicing, footprinting)	hsa-miR-7		GGGAACAACAACAACAACAACAACAACAACAACAACAAAAUCACUAGUCUUCCAAACAACAACAACAACA
TGTTGTTGTTGTTGTTTTTTGTATGAGACGCAGAGATTTTGTTGTTGTTGTTGTTGTTGTTGTTGTTCCCTATAGTGAGTCGTATTAATTTC	Target IVT template (slicing)	cel-lsy-6	16-bp	GGGAACAACAACAACAACAACAACAACAACAAAAUCUCUGCGUCUCAUACAAAAAACAACAACAACAACA
TGTTGTTGTTGTTGTTTGAGGTAGTAGGTTGTTGTAAATTGTTGTTGTTGTTGTTGTTGTTGTTGTTCCCTATAGTGAGTCGTATTAATTTC	Target IVT template (slicing)	hsa-let-7a	16-bp	GGGAACAACAACAACAACAACAACAACAACAAUUUACAACAACCUACUACCUCAAACAACAACAACAACA
TGTTGTTGTTGTTGTTTGGAGTGTGACAATGGATAAAATTGTTGTTGTTGTTGTTGTTGTTGTTGTTCCCTATAGTGAGTCGTATTAATTTC	Target IVT template (slicing)	hsa-miR-122	16-bp	GGGAACAACAACAACAACAACAACAACAACAAUUUUAUCCAUUGUCACACUCCAAACAACAACAACAACA
TGTTGTTGTTGTTGTTTAAGGCACGCGGTGAAAAAATTTTGTTGTTGTTGTTGTTGTTGTTGTTGTTCCCTATAGTGAGTCGTATTAATTTC	Target IVT template (slicing)	hsa-miR-124	16-bp	GGGAACAACAACAACAACAACAACAACAACAAAAUUUUUUCACCGCGUGCCUUAAACAACAACAACAACA
TGTTGTTGTTGTTGTTTAAGGCACGAGGTGAAAAAATTTTGTTGTTGTTGTTGTTGTTGTTGTTGTTCCCTATAGTGAGTCGTATTAATTTC	Target IVT template (slicing)	hsa-miR-124.M1	16-bp	GGGAACAACAACAACAACAACAACAACAACAAAAUUUUUUCACCUCGUGCCUUAAACAACAACAACAACA
TGTTGTTGTTGTTGTTTAAGGCACATAATGAAAAAATTTTGTTGTTGTTGTTGTTGTTGTTGTTGTTCCCTATAGTGAGTCGTATTAATTTC	Target IVT template (slicing)	hsa-miR-124.M2	16-bp	GGGAACAACAACAACAACAACAACAACAACAAAAUUUUUUCAUUAUGUGCCUUAAACAACAACAACAACA
TGTTGTTGTTGTTGTTTAGGTAGTTTCATGTTTAAAATTTGTTGTTGTTGTTGTTGTTGTTGTTGTTCCCTATAGTGAGTCGTATTAATTTC	Target IVT template (slicing)	hsa-miR-196a(.M1)	16-bp	GGGAACAACAACAACAACAACAACAACAACAAAUUUUAAACAUGAAACUACCUAAACAACAACAACAACA
TGTTGTTGTTGTTGTTAAACCGTTACCATTACATTTAATTGTTGTTGTTGTTGTTGTTGTTGTTGTTCCCTATAGTGAGTCGTATTAATTTC	Target IVT template (slicing)	hsa-miR-451a	16-bp	GGGAACAACAACAACAACAACAACAACAACAAUUAAAUGUAAUGGUAACGGUUUAACAACAACAACAACA
TGTTGTTGTTGTTGTTTGGAAGACTAGTGATTAATAATTTGTTGTTGTTGTTGTTGTTGTTGTTGTTCCCTATAGTGAGTCGTATTAATTTC	Target IVT template (slicing)	hsa-miR-7	16-bp	GGGAACAACAACAACAACAACAACAACAACAAAUUAUUAAUCACUAGUCUUCCAAACAACAACAACAACA
TGTTGTTGTTGTTGTTTGGAAGACTAGTGATTCATAATTTGTTGTTGTTGTTGTTGTTGTTGTTGTTCCCTATAGTGAGTCGTATTAATTTC	Target IVT template (slicing)	hsa-miR-7.M2	16-bp	GGGAACAACAACAACAACAACAACAACAACAAAUUAUGAAUCACUAGUCUUCCAAACAACAACAACAACA
TTGTTGTTGTTGTTTGGAAGACTAGTGATTTTGTTGTTTGTTGTTGTTGTTGTTGTTGTTGTTGCTCCCTATAGTGAGTCGTATTAGAA	Target IVT template (slicing)	hsa-miR-7	altTarg (v1)	GGGAGCAACAACAACAACAACAACAACAACAAACAACAAAAUCACUAGUCUUCCAAACAACAACAACAA
TGTTGTTGTTGTTGTTTAGGTAGTTTCATGTTTTTGGGTTGTTGTTGTTGTTGTTGTTGTTGTTGTTCCCTATAGTGAGTCGTATTAATTTC	Target IVT template (slicing)	hsa-miR-196a(.M1)	mm17	GGGAACAACAACAACAACAACAACAACAACAACCCAAAAACAUGAAACUACCUAAACAACAACAACAACA
TGTTGTTGTTGTTGTTTGGAAGACTAGTGATTATGTTGTTGTTGTTGTTGTTGTTGTTGTTGTTGTTCCCTATAGTGAGTCGTATTAATTTC	Target IVT template (slicing)	hsa-miR-7	mm17	GGGAACAACAACAACAACAACAACAACAACAACAACAUAAUCACUAGUCUUCCAAACAACAACAACAACA
TGTTGTTGTTGTTGTTTGGAAGACTAGTGATTCTGTTGTTGTTGTTGTTGTTGTTGTTGTTGTTGTTCCCTATAGTGAGTCGTATTAATTTC	Target IVT template (slicing)	hsa-miR-7.M2	mm17	GGGAACAACAACAACAACAACAACAACAACAACAACAGAAUCACUAGUCUUCCAAACAACAACAACAACA
TGTTGTTGTTGTTGTTTAAGTCCTATTTGTTGGGGTAGTTGTTGTTGTTGTTGTTGTTGTTGTTGTTCCCTATAGTGAGTCGTATTAATTTC	Target IVT template (slicing)	dre-miR-430a	mm6GG	GGGAACAACAACAACAACAACAACAACAACAACUACCCCAACAAAUAGGACUUAAACAACAACAACAACA
TGTTGTTGTTGTTGTTTAAGTCATATTTGTTGGGGTAGTTGTTGTTGTTGTTGTTGTTGTTGTTGTTCCCTATAGTGAGTCGTATTAATTTC	Target IVT template (slicing)	dre-miR-430a.M1	mm6GG	GGGAACAACAACAACAACAACAACAACAACAACUACCCCAACAAAUAUGACUUAAACAACAACAACAACA
TGTTGTTGTTGTTGTTAAACCCTTACCATTACTGAGTTTTGTTGTTGTTGTTGTTGTTGTTGTTGTTCCCTATAGTGAGTCGTATTAATTTC	Target IVT template (slicing)	hsa-miR-451a	mm6GG	GGGAACAACAACAACAACAACAACAACAACAAAACUCAGUAAUGGUAAGGGUUUAACAACAACAACAACA
TGTTGTTGTTGTTGTTAAACCCTTAGGATTACTGAGTTTTGTTGTTGTTGTTGTTGTTGTTGTTGTTCCCTATAGTGAGTCGTATTAATTTC	Target IVT template (slicing)	hsa-miR-451a.M1	mm6GG	GGGAACAACAACAACAACAACAACAACAACAAAACUCAGUAAUCCUAAGGGUUUAACAACAACAACAACA
TGTTGTTGTTGTTGTTTGGAACACTAGTGATTTTGTTGTTGTTGTTGTTGTTGTTGTTGTTGTTGTTCCCTATAGTGAGTCGTATTAATTTC	Target IVT template (slicing)	hsa-miR-7	mm6GG	GGGAACAACAACAACAACAACAACAACAACAACAACAAAAUCACUAGUGUUCCAAACAACAACAACAACA
TGTTGTTGTTGTTGTTTGGAACGCTAGTGATTTTGTTGTTGTTGTTGTTGTTGTTGTTGTTGTTGTTCCCTATAGTGAGTCGTATTAATTTC	Target IVT template (slicing)	hsa-miR-7.M3	mm6GG	GGGAACAACAACAACAACAACAACAACAACAACAACAAAAUCACUAGCGUUCCAAACAACAACAACAACA
TGTTGTTGTTGTTGTTTAGGTACTTTCATGTTGTTGGGTTGTTGTTGTTGTTGTTGTTGTTGTTGTTCCCTATAGTGAGTCGTATTAATTTC	Target IVT template (slicing)	hsa-miR-196a	mm7GG	GGGAACAACAACAACAACAACAACAACAACAACCCAACAACAUGAAAGUACCUAAACAACAACAACAACA
TGTTGTTGTTGTTGTTTGGAAGCCTAGTGATTTTGTTGTTGTTGTTGTTGTTGTTGTTGTTGTTGTTCCCTATAGTGAGTCGTATTAATTTC	Target IVT template (slicing)	hsa-miR-7.M3	mm7GG	GGGAACAACAACAACAACAACAACAACAACAACAACAAAAUCACUAGGCUUCCAAACAACAACAACAACA
AAGAAGAAGAAGAAUUUUGUAUGCGGUGAAUGCCAAAGAAGAAGAAGAAGAAGAAGAAGAAGCACCCTATAGTGAGTCGTATTAATTTC	Target IVT template (slicing)	cel-lsy-6/[9]hsa-miR-124	UUC flank	GGGUGCUUCUUCUUCUUCUUCUUCUUCUUCUUUGGCAUUCACCGCAUACAAAAUUCUUCUUCUUCUU
AAGAAGAAGAAGAAUAAGGCACGAGGUGAAUGCCAAAGAAGAAGAAGAAGAAGAAGAAGAAGCACCCTATAGTGAGTCGTATTAATTTC	Target IVT template (slicing)	hsa-miR-124.M1	UUC flank	GGGUGCUUCUUCUUCUUCUUCUUCUUCUUCUUUGGCAUUCACCUCGUGCCUUAUUCUUCUUCUUCUU
TGTTGTTGTTGTTGTTTAAGTGCTTAGATGAATTTATTATGTTGTTGTTGTTGTTGTTGTTGTTGTTCCCTATAGTGAGTCGTATTAATTTC	Target IVT template (footprinting)	dre-miR-430a	Seed	GGGAACAACAACAACAACAACAACAACAACAUAAUAAAUUCAUCUAAGCACUUAAACAACAACAACAACA
TGTTGTTGTTGTTGTTTGAGGTAGGTTTCATGTGCTTGTTGTTGTTGTTGTTGTTGTTGTTGTTGTTCCCTATAGTGAGTCGTATTAATTTC	Target IVT template (footprinting)	hsa-let-7a	Seed	GGGAACAACAACAACAACAACAACAACAACAACAAGCACAUGAAACCUACCUCAAACAACAACAACAACA
TGTTGTTGTTGTTGTTTAGGTAGTGGTTTAGAGCATTATTGTTGTTGTTGTTGTTGTTGTTGTTGTTCCCTATAGTGAGTCGTATTAATTTC	Target IVT template (footprinting)	hsa-miR-196a	Seed	GGGAACAACAACAACAACAACAACAACAACAAUAAUGCUCUAAACCACUACCUAAACAACAACAACAACA
TGTTGTTGTTGTTGTTTGGAAGACGTTCATAAGATAATTAAATGTTGTTGTTGTTGTTGTTGTTGTTCCCTATAGTGAGTCGTATTAATTTC	Target IVT template (footprinting)	hsa-miR-7	Seed	GGGAACAACAACAACAACAACAACAACAUUUAAUUAUCUUAUGAACGUCUUCCAAACAACAACAACAACA
TGTTGTTGTTGTTGTTTAAGTGCTTAGAGTTGGTTATTTTGTTGTTGTTGTTGTTGTTGTTGTTGTTCCCTATAGTGAGTCGTATTAATTTC	Target IVT template (footprinting)	dre-miR-430a	Seed + suppl.	GGGAACAACAACAACAACAACAACAACAACAAAAUAACCAACUCUAAGCACUUAAACAACAACAACAACA
TGTTGTTGTTGTTGTTTGAGGTAGGTTGTTGTTGCTTGTTGTTGTTGTTGTTGTTGTTGTTGTTGTTCCCTATAGTGAGTCGTATTAATTTC	Target IVT template (footprinting)	hsa-let-7a	Seed + suppl.	GGGAACAACAACAACAACAACAACAACAACAACAAGCAACAACAACCUACCUCAAACAACAACAACAACA
TGTTGTTGTTGTTGTTTAGGTAGTGGTCTGTTGCATTATTGTTGTTGTTGTTGTTGTTGTTGTTGTTCCCTATAGTGAGTCGTATTAATTTC	Target IVT template (footprinting)	hsa-miR-196a	Seed + suppl.	GGGAACAACAACAACAACAACAACAACAACAAUAAUGCAACAGACCACUACCUAAACAACAACAACAACA
TGTTGTTGTTGTTGTTTGGAAGACGTTTGATTGATAATTAATTGTTGTTGTTGTTGTTGTTGTTGTTCCCTATAGTGAGTCGTATTAATTTC	Target IVT template (footprinting)	hsa-miR-7	Seed + suppl.	GGGAACAACAACAACAACAACAACAACAAUUAAUUAUCAAUCAAACGUCUUCCAAACAACAACAACAACA
TGTTGTTGTTGTTGTTTAAGTGCTTTAGTTGTTGGGGTAGTCGTTGTTGTTGTTGTTGTTGTTGTTGTTCCCTATAGTGAGTCGTATTAATTTC	Target IVT template (footprinting)	dre-miR-430a	Seed + ext. 3′	GGGAACAACAACAACAACAACAACAACAACGACUACCCCAACAACUAAAGCACUUAAACAACAACAACAACA
TGTTGTTGTTGTTGTTTGAGGTAGATTGGGTTGTATAGTTTCGTTGTTGTTGTTGTTGTTGTTGTTGTTCCCTATAGTGAGTCGTATTAATTTC	Target IVT template (footprinting)	hsa-let-7a	Seed + ext. 3′	GGGAACAACAACAACAACAACAACAACAACGAAACUAUACAACCCAAUCUACCUCAAACAACAACAACAACA
TGTTGTTGTTGTTGTTTAGGTAGTAAGGCATGTTGTTGGGTCGTTGTTGTTGTTGTTGTTGTTGTTGTTCCCTATAGTGAGTCGTATTAATTTC	Target IVT template (footprinting)	hsa-miR-196a	Seed + ext. 3′	GGGAACAACAACAACAACAACAACAACAACGACCCAACAACAUGCCUUACUACCUAAACAACAACAACAACA
TGTTGTTGTTGTTGTTTGGAAGACATTGGTGATTTTGTTGTAATTGTTGTTGTTGTTGTTGTTGTTGTTCCCTATAGTGAGTCGTATTAATTTC	Target IVT template (footprinting)	hsa-miR-7	Seed + ext. 3′	GGGAACAACAACAACAACAACAACAACAAUUACAACAAAAUCACCAAUGUCUUCCAAACAACAACAACAACA
Plasmid cloning
Sequence	Category	Identity
TAGCAAATTGATGCGAAGTGCAGCTTTCAACACAGATCCATACGTC	Site-directed mutagenesis of AGO2 mutants	AGO2 S387A, F
GACGTATGGATCTGTGTTGAAAGCTGCACTTCGCATCAATTTGCTA	Site-directed mutagenesis of AGO2 mutants	AGO2 S387A, R
TAGCAAATTGATGCGAAGTGCAGATTTCAACACAGATCCATACGTC	Site-directed mutagenesis of AGO2 mutants	AGO2 S387D, F
GACGTATGGATCTGTGTTGAAATCTGCACTTCGCATCAATTTGCTA	Site-directed mutagenesis of AGO2 mutants	AGO2 S387D, R
TCATCTTCTACCGCGCCGGTGTCTCTGAAGG	Site-directed mutagenesis of AGO2 mutants	AGO2 D669A, F
CCTTCAGAGACACCGGCGCGGTAGAAGATGA	Site-directed mutagenesis of AGO2 mutants	AGO2 D669A, R
CCGAGCTTACGTAGCCACCATGGCGGACTACAAAGACCACGACGGTG	Gibson cloning of reporters	GIBSON_3xFLAG_F
CTTCTCCTTTGCTCTTATCGTCGTCGTCCTTGTAATCGATATC	Gibson cloning of reporters	GIBSON_3xFLAG_R
CCGAGCTTACGTAGCCACCATGGCGTATCCATATGATGTTCCAGATTATGCTGG	Gibson cloning of reporters	GIBSON_3xHA_F
CGCAGCAGATCCAGCATAATCAGGCACATCATAAGG	Gibson cloning of reporters	GIBSON_3xHA_R
GACGACGATAAGAGCAAAGGAGAAGAACTTTTCACTGG	Gibson cloning of reporters	GIBSON_sfGFP_F
AGGGAGAGGGGCCGCGGTTATTTGTAGAGCTCATCCATGCCATGTGTAATC	Gibson cloning of reporters	GIBSON_sfGFP_R
GCCTGATTATGCTGGATCTGCTGCGGGTGG	Gibson cloning of reporters	GIBSON_SUMO_F
AGGGAGAGGGGCCGCGGTTAGGATCCGCCTCCAGTCTGGTG	Gibson cloning of reporters	GIBSON_SUMO_R
TAACCGCGGCCCCTCTCCCTC	Gibson cloning of reporters	GIBSON_IRES_F
GTGTGAAGACCATGGTGGCTACGTAGGTTGTGG	Gibson cloning of reporters	GIBSON_IRES_R
TACGTAGCCACCATGGTCTTCACACTCGAAGATTTCG	Gibson cloning of reporters	GIBSON_NanoLuc_F
AGCTCCCGATCCCGCCAGAATGCGTTCGC	Gibson cloning of reporters	GIBSON_NanoLuc_R
ACGCATTCTGGCGGGATCGGGAGCTTGCAAGAAC	Gibson cloning of reporters	GIBSON_PEST_F
GCTTATCGATGCGGGACGTTGATCCTGGCGCTG	Gibson cloning of reporters	GIBSON_PEST_R
GGATCAACGTCCCGCATCGATAAGCTTGTCGAC	Gibson cloning of reporters	GIBSON_BB_F
CGCCATGGTGGCTACGTAAGCTCGGGTTCCGTCCAAGCACTGTTGAAGCAGGAAACCCCCGCGCTAGCACGCG	Gibson cloning of reporters	GIBSON_BB_R+IREinsert
CGATTACAAGGACGACGACGATAAGACCCAACAACATGAAACTACCTACAGCAAAGGAGAAGAACTTTTCACTGG	Site-directed mutagenesis of slicing site into reporter	context_A_miR-196a_F
CCAGTGAAAAGTTCTTCTCCTTTGCTGTAGGTAGTTTCATGTTGTTGGGTCTTATCGTCGTCGTCCTTGTAATCG	Site-directed mutagenesis of slicing site into reporter	context_A_miR-196a_R
CGATTACAAGGACGACGACGATAAGACCCAAAAACATGCAATTACCTACAGCAAAGGAGAAGAACTTTTCACTGG	Site-directed mutagenesis of slicing site into reporter	context_A_miR-196a_mut_F
CCAGTGAAAAGTTCTTCTCCTTTGCTGTAGGTAATTGCATGTTTTTGGGTCTTATCGTCGTCGTCCTTGTAATCG	Site-directed mutagenesis of slicing site into reporter	context_A_miR-196a_mut_R
CGATTACAAGGACGACGACGATAAGGCCAACAAAATCACTAGTCTTCCAAGCAAAGGAGAAGAACTTTTCACTGG	Site-directed mutagenesis of slicing site into reporter	context_A_miR-7_F
CCAGTGAAAAGTTCTTCTCCTTTGCTTGGAAGACTAGTGATTTTGTTGGCCTTATCGTCGTCGTCCTTGTAATCG	Site-directed mutagenesis of slicing site into reporter	context_A_miR-7_R
CGATTACAAGGACGACGACGATAAGGCCAACACAATCACAAGCCTTCCAAGCAAAGGAGAAGAACTTTTCACTGG	Site-directed mutagenesis of slicing site into reporter	context_A_miR-7_mut_F
CCAGTGAAAAGTTCTTCTCCTTTGCTTGGAAGGCTTGTGATTGTGTTGGCCTTATCGTCGTCGTCCTTGTAATCG	Site-directed mutagenesis of slicing site into reporter	context_A_miR-7_mut_R
CCTTATGATGTGCCTGATTATGCTACCCAACAACATGAAACTACCTACGGATCTGCTGCGGGTGG	Site-directed mutagenesis of slicing site into reporter	context_B_miR-196a_F
CCACCCGCAGCAGATCCGTAGGTAGTTTCATGTTGTTGGGTAGCATAATCAGGCACATCATAAGG	Site-directed mutagenesis of slicing site into reporter	context_B_miR-196a_R
CCTTATGATGTGCCTGATTATGCTACCCAAAAACATGCAATTACCTACGGATCTGCTGCGGGTGG	Site-directed mutagenesis of slicing site into reporter	context_B_miR-196a_mut_F
CCACCCGCAGCAGATCCGTAGGTAATTGCATGTTTTTGGGTAGCATAATCAGGCACATCATAAGG	Site-directed mutagenesis of slicing site into reporter	context_B_miR-196a_mut_R
CCTTATGATGTGCCTGATTATGCTGCCAACAAAATCACTAGTCTTCCAGGATCTGCTGCGGGTGG	Site-directed mutagenesis of slicing site into reporter	context_B_miR-7_F
CCACCCGCAGCAGATCCTGGAAGACTAGTGATTTTGTTGGCAGCATAATCAGGCACATCATAAGG	Site-directed mutagenesis of slicing site into reporter	context_B_miR-7_R
CCTTATGATGTGCCTGATTATGCTGCCAACACAATCACAAGCCTTCCAGGATCTGCTGCGGGTGG	Site-directed mutagenesis of slicing site into reporter	context_B_miR-7_mut_F
CCACCCGCAGCAGATCCTGGAAGGCTTGTGATTGTGTTGGCAGCATAATCAGGCACATCATAAGG	Site-directed mutagenesis of slicing site into reporter	context_B_miR-7_mut_R
